# Widespread fungal-bacterial competition for magnesium enhances antibiotic resistance

**DOI:** 10.1101/2023.10.25.563990

**Authors:** Yu-Ying Phoebe Hsieh, Wanting Wendy Sun, Janet M. Young, Robin Cheung, Deborah A. Hogan, Ajai A. Dandekar, Harmit S. Malik

**Author notes:** Correspondence should be addressed to: Yu-Ying Phoebe Hsieh, 1100 Fairview Avenue N. A2-205, Seattle WA 98109. equal contribution (Ajai A. Dandekar, Harmit S. Malik).

## Abstract

Fungi and bacteria coexist in many polymicrobial communities, yet the molecular basis of their interactions remains poorly understood. Using unbiased genomic approaches, we discover that the fungus *Candida albicans* sequesters essential Mg^2+^ ions from the bacterium *Pseudomonas aeruginosa*. In turn, the bacterium competes using a Mg^2+^ transporter, MgtA. We show that Mg^2+^ sequestration by fungi is a general mechanism of antagonism against gram-negative bacteria. But the resultant Mg^2+^ limitation enhances bacterial resistance to polymyxin antibiotics like colistin, which target gram-negative bacterial membranes. Experimental evolution reveals that bacteria in co-culture with fungi become phenotypically, but not genetically, resistant to colistin; antifungal treatment renders resistant bacteria from co-cultures to become colistin-sensitive. Fungal-bacterial nutritional competition may thus profoundly impact treatments of polymicrobial infections with antibiotics of last resort.

**One Sentence Summary:** Magnesium sequestration by fungi lowers bacterial fitness but enhances antibiotic resistance.
