## Supplementary material for "Widespread fungal-bacterial competition for magnesium enhances antibiotic resistance": Table S2

### Sheet: Sheet2
Table S2: Tn-seq dispensable and defense gene list

### Sheet: gene_list
	baseMean	log2FoldChange	lfcSE	stat	pvalue	padj	Gene Function		Gene Type
PA4752	48.2434	7.53335	2.21532	3.40057	0.000672466	0.0246367	cell division protein FtsJ		Dispensable gene
PA4451.1	56.2379	5.62266	1.88895	2.97661	0.00291456	0.0585597	P35; non-coding RNA		Dispensable gene
PA4493	454.351	3.18558	0.685515	4.64698	3.37e-06	0.000768099	PoxR, two component system		Dispensable gene
PA3050	814.432	2.6141	0.517936	5.04714	4.48e-07	0.000144383	PyrD, pyrimidine biosynthesis		Dispensable gene
PA2876	709.728	2.30314	0.60987	3.77645	0.000159081	0.00932936	PyrF, pyrimidine biosynthesis		Dispensable gene
PA4729	527.48	2.18262	0.665058	3.28185	0.00103129	0.031357	PanB, coA biosynthesis		Dispensable gene
PA4292	516.817	1.94133	0.596585	3.25407	0.00113765	0.0320586	probable phosphate transporter		Dispensable gene
PA3016	928.193	1.83013	0.413638	4.42449	9.67e-06	0.00146968	hypothetical protein		Dispensable gene
PA4029	3525.21	1.77861	0.236718	7.51361	5.75e-14	7.87e-11	hypothetical protein		Dispensable gene
PA4696	1322.39	1.51419	0.364137	4.1583	3.21e-05	0.00351689	ilvl, acetolactate synthase large subunit		Dispensable gene
PA4438	3136.6	1.28547	0.291222	4.41407	1.01e-05	0.00150056	hypothetical proteins		Dispensable gene
PA4960	1924.53	1.21996	0.269734	4.52284	6.1e-06	0.00116236	serB, phosphoserine phosphatase		Dispensable gene
PA4430	1055.27	1.1011	0.381661	2.88503	0.00391376	0.07	probable cytochrome b		Dispensable gene
PA1981	6949.22	1.09929	0.238475	4.60966	4.03e-06	0.000882978	hypothetical protein		Dispensable gene
PA4758	3658.11	1.06725	0.26915	3.96525	7.33e-05	0.00577402	carA; pyrimidine biosynthesis		Dispensable gene
PA5331	4295.71	1.04513	0.242687	4.30651	1.66e-05	0.00223923	PyrE, pyrimidine biosynthesis		Dispensable gene
PA2236	2837.65	1.02483	0.293074	3.49683	0.00047083	0.0188092	PslF, Psl exopolysaccharide biosynthesis		Dispensable gene
PA2241	4058.78	1.01225	0.271949	3.72221	0.000197486	0.0109168	PsIL, Psl polysaccharide biosynthesis		Dispensable gene
PA4826	2939.75	-1.20854	0.271709	-4.44792	8.67e-06	0.0013957	hypothetical protein		Defense gene
PA4824	9946.06	-1.31857	0.184781	-7.13585	9.62e-13	1.05e-09	hypothetical protein		Defense gene
PA4988	617.509	-1.55626	0.547661	-2.84165	0.00448811	0.0770014	waaA; lipopolysaccharide biosynthesis		Defense gene
PA4825	48496.7	-1.79254	0.0809967	-22.131	1.59e-108	8.69e-105	MgtA; Mg transporter		Defense gene
PA5471.1	500.797	-2.95115	0.708684	-4.16427	3.12e-05	0.00351689	armZ leader sequence		Defense gene
PA4531	179.158	-4.84858	1.13359	-4.2772	1.89e-05	0.00235413	hypothetical protein		Defense gene
PA4944	70.37	-6.29204	1.66692	-3.77465	0.000160234	0.00932936	HfQ; RNA binding protein		Defense gene
PA0966	53.1518	-6.782	1.9014	-3.56685	0.000361302	0.0162635	RuvA; DNA helicase		Defense gene
