## Supplementary material for "Widespread fungal-bacterial competition for magnesium enhances antibiotic resistance": Table S4

### Sheet: read_me
Table S4: fixed mutations in each control evolved population without colistin treatment
Replicates not mentioned does not have fixed mutations.
	number of fixed mutations
BHI+Y1-1	1
BHI+Y1-2	0
BHI+Y1-3	0
BHI+Y1-4	0
BHI+Y1-5	1
BHI+Y1-6	0
BHI+Y1-7	0
BHI+Y1-8	0
BHI-1	3
BHI-2	2
BHI-3	0
BHI-4	0
BHI-5	1
BHI-6	3
BHI-7	3
BHI-8	0

### Sheet: BHI_1
evidence	position	mutation	annotation	gene	description
RA	4448855	2 bp→GC	intergenic (‑113/+37)	PA3969a ← / ← amn	hypothetical protein/AMP nucleosidase
RA	5643401	T→A	F798I (TTC→ATC)	PA5017 →	hypothetical protein
RA	2807644	A→C	D59A (GAC→GCC)	mexT →	transcriptional regulator MexT

### Sheet: BHI_2
evidence	position	mutation	annotation	gene	description
JC	5641242	Δ36 bp	coding (233‑268/2700 nt)	PA5017 →	hypothetical protein
RA	2807644	A→C	D59A (GAC→GCC)	mexT →	transcriptional regulator MexT

### Sheet: BHI_5
evidence	position	mutation	annotation	gene	description
RA	2808015	(CTAT)2→3	coding (547/1044 nt)	mexT →	transcriptional regulator MexT

### Sheet: BHI_6
evidence	position	mutation	annotation	gene	description
RA	2807644	A→C	D59A (GAC→GCC)	mexT →	transcriptional regulator MexT
RA	4448855	2 bp→GC	intergenic (‑113/+37)	PA3969a ← / ← amn	hypothetical protein/AMP nucleosidase
RA	5643401	T→A	F798I (TTC→ATC)	PA5017 →	hypothetical protein

### Sheet: BHI_7
evidence	position	mutation	annotation	gene	description
JC	194246	Δ12 bp	coding (492‑503/543 nt)	PA0171 ←	hypothetical protein
RA	2807644	A→C	D59A (GAC→GCC)	mexT →	transcriptional regulator MexT
MC JC	5253694	Δ1,006 bp		[PA4684]–[PA4685]	[PA4684], [PA4685]

### Sheet: BHI_Y1
evidence	position	mutation	annotation	gene	description
RA	4448855	2 bp→GC	intergenic (‑113/+37)	PA3969a ← / ← amn	hypothetical protein/AMP nucleosidase

### Sheet: BHI_Y5
evidence	position	mutation	annotation	gene	description
RA	4448855	2 bp→GC	intergenic (‑113/+37)	PA3969a ← / ← amn	hypothetical protein/AMP nucleosidase
