## Supplementary material for "Widespread fungal-bacterial competition for magnesium enhances antibiotic resistance": Table S5

### Sheet: bacteria
strain name	specie name	genotype	lab source
YPH-b1	P. aeruginosa PAO1		PAO1 master strain from the Dandekar lab, UW
YPH-b3	P. aeruginosa PAO1	mCherry (at neutral site)	PAO1 strain from the Dandekar lab, UW
YPH-b55	P. aeruginosa PAO1	PA4825 Tn mutant (PW6456)	Tn mutant from the Manoil lab, UW
YPH-b57	P. aeruginosa PAO1	PA4824 Tn mutant (PW9113)	Tn mutant from the Manoil lab, UW
YPH-b193	P. aeruginosa PAO1	PA5268 Tn mutant (PW2658)	Tn mutant from the Manoil lab, UW
YPH-b194	P. aeruginosa PAO1	PA5268 Tn mutant (PW2659)	Tn mutant from the Manoil lab, UW
YPH-b189	P. aeruginosa PAO1	PA0913 Tn mutant (PW9868)	Tn mutant from the Manoil lab, UW
YPH-b190	P. aeruginosa PAO1	PA0913 Tn mutant (PW9869)	Tn mutant from the Manoil lab, UW
YPH-b176	P. aeruginosa PAO1	PA4824 deletion	Generated in this study
YPH-b184	P. aeruginosa PAO1	PA4824 - PA4826 deletion	Generated in this study
YPH-b185	P. aeruginosa PAO1	PA4826 deletion	Generated in this study
YPH-b206	P. aeruginosa PAO1	PA4824 + PA4826 deletion	Generated in this study
YPH-b211	P. aeruginosa PAO1	PA4824 + PA4825 deletion	Generated in this study
YPH-b239	P. aeruginosa PAO1	PA4825 deletion	Generated in this study
YPH-b254	P. aeruginosa PAO1	PA4825 + PA4826 deletion	Generated in this study
YPH-b242	P. aeruginosa PAO1	PAO1 with empty Mg reporter	Generated in this study
YPH-b243	P. aeruginosa PAO1	PAO1 with Mg reporter from salmonella	Generated in this study
YPH-b245	P. aeruginosa PAO1	PAO1 PA4825 deletion with empty Mg reporter	Generated in this study
YPH-b246	P. aeruginosa PAO1	PAO1 PA4825 deletion with Mg reporter from salmonella	Generated in this study
YPH-b251	P. aeruginosa PAO1	PAO1 PA4824 deletion with empty Mg reporter	Generated in this study
YPH-b252	P. aeruginosa PAO1	PAO1 PA4824 deletion with Mg reporter from salmonella	Generated in this study
YPH-b260	P. aeruginosa PAO1	PAO1 triple deletion with empty Mg reporter	Generated in this study
YPH-b261	P. aeruginosa PAO1	PAO1 triple deletion with Mg reporter from salmonella	Generated in this study
YPH-b289	P. aeruginosa PAO1	pmrB Tn mutant (PW9023)	Generated in this study
YPH-b290	P. aeruginosa PAO1	pmrB Tn mutant (PW9024)	Generated in this study
YPH-b291	P. aeruginosa PAO1	phoP Tn mutant (PW3130)	Generated in this study
YPH-b281	S. enterica serovar Typhimurium	WT (14028S)	Generated in this study
YPH-b284	S. enterica serovar Typhimurium	mgt+mgtB deletion (EG16735)	Generated in this study
YPH-b196	E. coli	E.coli Keio parental strain BW25113	Purchased from Horizon Discovery
YPH-b199	E. coli	JW4201(57-H-2)-mgtA deletion	Purchased from Horizon Discovery
YPH-b200	E. coli	JW4201(58-H-2)-mgtA deletion	Purchased from Horizon Discovery
YPH-b30	E. coli	S17	E.coli strain that mates with P. aeruginosa

### Sheet: yeast
strain name	specie name	genotype	lab source
YPH-y1	C. albicans	WT prototroph (SC5314)	From Dr. Alistair Brown
YPH-y38	S. cerevisiae	YTT5778; MAT alpha (W303)	From Dr. Toshio Tsukiyama
YPH-y42	C. krusei	Rough colony	Purchased from ATCC
YPH-y43	C. parapsilosis	Smooth colony	Purchased from ATCC
YPH-y44	C. tropicallis	Rough colony	Purchased from ATCC
YPH-y76	C. glabrata		Purchased from ATCC
YPH-y49	S. cerevisiae	ALR2::G418 (W303)	Generated in this study
YPH-y50	S. cerevisiae	MRS2::G418 (W303)	Generated in this study
YPH-y51	S. cerevisiae	MME1::G418 (W303)	Generated in this study
YPH-y52	S. cerevisiae	MNR2::G418 (W303)	Generated in this study
YPH-y53	S. cerevisiae	ALR2::G418 (W303)	Generated in this study
