## Supplementary material for "Widespread fungal-bacterial competition for magnesium enhances antibiotic resistance": Table S6

### Sheet: primer
Primer name	Primer usage	Primer sequence	Purpose
YPH_173	PA4824_UP_F	CACACATTATACGAGCCGGAAGCATAAATGTAAAGCAAGCGCCGCTTCATGGTCTGG	for constructing pEXG2-PA4824
YPH_174	PA4824_UP_R	CACGCCCTTGGGCTCACATGATGCGTCTCTCCATG	for constructing pEXG2-PA4824
YPH_175	PA4824_DOWN_F	CATGGAGAGACGCATCATGTGAGCCCAAGGGCGTG	for constructing pEXG2-PA4824
YPH_176	PA4824_DOWN_R	GTACCGAATTCGAGCTCGAGCCCGGGGATCCTCTAGAGTCCAGTTGCGCAGCACAG	for constructing pEXG2-PA4824
YPH_177	PA4826_UP_F	CACACATTATACGAGCCGGAAGCATAAATGTAAAGCAAGCTCGAGGAACTGCTGGAC	for constructing pEXG2-PA4826
YPH_178	PA4826_UP_R	GGCAGGAGAAAGGGTCACATGACTCACCTGTACCCG	for constructing pEXG2-PA4826
YPH_179	PA4826_DOWN_F	CGGGTACAGGTGAGTCATGTGACCCTTTCTCCTGCC	for constructing pEXG2-PA4826
YPH_180	PA4826_DOWN_R	GTACCGAATTCGAGCTCGAGCCCGGGGATCCTCTAGAGTTCAGCACGTAGATGAAGGG	for constructing pEXG2-PA4826
YPH_304	PA4825-24_UP_F2	CACACATTATACGAGCCGGAAGCATAAATGTAAAGCAAGCTCCTGCAGACCCGTTTTC	for constructing pEXG2-PA4824-PA4825
YPH_305	PA4825-24_Down_R2	GTACCGAATTCGAGCTCGAGCCCGGGGATCCTCTAGAGTCCAGTTGCGCAGCACAG	for constructing pEXG2-PA4824-PA4825
YPH_141	PA4825_UP_F	CACACATTATACGAGCCGGAAGCATAAATGTAAAGCAAGCGGTGAGTCATGAACTTCGAGA	for constructing pEXG2-PA4825
YPH_142	PA4825_UP_R	CCGGCCGATCGCTCACATGACTCGGTCTCCTGTC	for constructing pEXG2-PA4825
YPH_143	PA4825_Down_F	GACAGGAGACCGAGTCATGTGAGCGATCGGCCGG	for constructing pEXG2-PA4825
YPH_144	PA4825_Down_R	GTACCGAATTCGAGCTCGAGCCCGGGGATCCTCTAGAGTGCAGCGGTGTCTTCAGCT	for constructing pEXG2-PA4825
YPH_157	PA4825_seq_F	GACCCACTGCTTCTCACC	for checking and sequencing deletion in PA4825
YPH_158	PA4825_seq_R	GGCGGTCCAGGTAGAGAT	for checking and sequencing deletion in PA4825
YPH_241	PA4824_seq_F	GCAAGTGGGACTCGAAGA	for checking and sequencing deletion in PA4824
YPH_242	PA4824_seq_R	GGTGCTGCTCTGCAGCA	for checking and sequencing deletion in PA4824
YPH_243	PA4826_seq_F	CAACGGCGAGACGCTG	for checking and sequencing deletion in PA4826
YPH_244	PA4826_seq_R	AGGGGCAGCCAGAAGTC	for checking and sequencing deletion in PA4826
YPH_338	Scer_ALR2_check_F	GGAAATGTACTGTCAGTTGGA	for checking ALR2 deletion
YPH_339	Scer_ALR2_F	AGTACTGAATTTTTATGAGAAAACGTGAAAAAACTTCGTACCAGCTGAAGCTTCGTACG	for making S. cer-ALR2 deletion fragment
YPH_340	Scer_ALR2_R	CTGCCTGCTAAAGATCTGCCGACCTACCATAGCGGTCATGTCGATGAATTCGAGCTCGTT	for making S. cer-ALR2 deletion fragment
YPH_341	Scer_MME1_check_F	TACAACGATAGCGACTTCTT	for checking MME1 deletion
YPH_342	Scer_MME1_F	CATAATAATCTTCACTTCCAACCGACTGGTATAAAAGATACCAGCTGAAGCTTCGTACG	for making S. cer-MME1 deletion fragment
YPH_343	Scer_MME1_R	ATTATCCTCTAGAGAGTTAGATGAGCCAGAAATCAGGCTCTCGATGAATTCGAGCTCGTT	for making S. cer-MME1 deletion fragment
YPH_344	Scer_MNR2_check_F	AGTTGTACGTATTGCTACAC	for checking MNR2 deletion
YPH_345	Scer_MNR2_F	AGAATAAAAGTGAGAAGTGTAGAGAAGAAAAAGATTAAAACCAGCTGAAGCTTCGTACG	for making S. cer-MNR2 deletion fragment
YPH_346	Scer_MNR2_R	GAAGGAAAAGCAAGCGCTAATGCGCGAAAAAACACTTAAATCGATGAATTCGAGCTCGTT	for making S. cer-MNR2 deletion fragment
YPH_347	Scer_MRS2_check_F	AGCATTATGATAGAACAATAGGG	for checking MRS2 deletion
YPH_348	Scer_MRS2_F	TACGCAATCGTAGTGAAAGTGATTTTCAATCAAGCATCTCCCAGCTGAAGCTTCGTACG	for making S. cer-MRS2 deletion fragment
YPH_349	Scer_MRS2_R	ATGCTAATAATATTGTATAGTTTATCATGATAATCGCCTTTCGATGAATTCGAGCTCGTT	for making S. cer-MRS2 deletion fragment
YPH_350	SB54	GTATGGGCTAAATGTACGGG	for checking gene deletion

### Sheet: plasmid
Plasmid name	Purpose	Source
pEXG2-PA4824	for deleting PA4824 in PAO1 using the allelic-exchange method	generated in this study
pEXG2-PA4825	for deleting PA4824 in PAO1 using the allelic-exchange method	generated in this study
pEXG2-PA4826	for deleting PA4824 in PAO1 using the allelic-exchange method	generated in this study
pEXG2-PA4824-PA4825	for deleting PA4824 in PAO1 using the allelic-exchange method	generated in this study
pSB54	kanMX6(G418) plasmid for gene deletion in S. cer	From Dr. Sue Biggins
